# Microbial diversity of Atlantic Rainforest ponds assessed by nanopore sequencing

**DOI:** 10.1101/2025.06.17.660208

**Authors:** Samir V. F. Atum, Douglas M. M. Soares, Isaias Santos, Grant A. Johnson, Adão H. R. Domingos, Etelvino J. H. Bechara, João C. Setubal, Cassius V. Stevani, Renato S. Freire

## Abstract

Despite their limited size, ponds are ecologically important habitats that harbor rich microbial communities and play key roles in global biodiversity and biogeochemical cycling. In this study, we conducted a metagenomic survey of microbial diversity in three ponds - Vermelha, Grande, and Furnas - situated within the Atlantic Rainforest biome in Brazil. Vermelha and Grande are natural, remote, and minimally impacted by human activity, whereas Furnas is an artificial pond with greater human accessibility. Using a long-read nanopore shotgun metagenomics approach, we sequenced DNA extracted from pond water, assembled metagenomes, and performed taxonomic classification and functional annotation. Furthermore, 21 metagenome-assembled genomes (MAGs) were recovered. Our results reveal striking biodiversity contained within ponds, with pond-specific microbial community structures and functional profiles. In addition to bacterial communities, some dsDNA bacteriophages and eukaryotic viruses were also detected. Functional annotation identified putative antimicrobial resistance genes (ARGs), most of them in Furnas, potentially reflecting human impact. Cyanotoxin biosynthesis genes were detected as well, predominantly in Vermelha. Our findings underscore the ecological distinctiveness of each pond and demonstrate the utility of nanopore-based metagenomics for investigating microbial biodiversity in understudied freshwater ecosystems, with implications for conservation and biotechnological exploration.

**GRAPHICAL ABSTRACT:** Through nanopore metagenomic sequencing, this work uncovered the microbiome of the 3 analysed freshwater ponds of the Brazilian Atlantic Forest. Results include the taxonomic profile present in each sample, countless genes identified and 21 MAGs recovered.
