## Supplemental file 2 for "Microbial diversity of Atlantic Rainforest ponds assessed by nanopore sequencing"

### Sheet: bins_classified
LVEclassification
bin.1 d__Bacteria	p__Dependentiae	c__Babeliae	o__Babeliales	f__CAIQNR01	g__	s__
bin.2 d__Bacteria	p__Cyanobacteria	c__Cyanobacteriia	o__CAIUCS01	f__CAIUCS01	g__CAIUCS01	s__CAIUCS01 sp903897715
bin.3 d__Bacteria	p__Proteobacteria	c__Alphaproteobacteria	o__Rickettsiales	f__Rickettsiaceae	g__	s__
bin.4 d__Bacteria	p__Cyanobacteria	c__Cyanobacteriia	o__Cyanobacteriales	f__Microcystaceae	g__Microcystis	s__Microcystis novacekii
bin.5 d__Bacteria	p__Chloroflexota	c__Anaerolineae	o__SBR1031	f__A4b	g__CAIRDJ01	s__CAIRDJ01 sp903877335
bin.6 d__Bacteria	p__Chlamydiota	c__Chlamydiia	o__Chlamydiales	f__Rhabdochlamydiaceae	g__	s__
bin.7 d__Bacteria	p__Planctomycetota	c__Planctomycetes	o__Planctomycetales	f__Planctomycetaceae	g__SXXK01	s__
bin.8 d__Bacteria	p__Cyanobacteria	c__Cyanobacteriia	o__Phormidesmiales	f__Phormidesmiaceae	g__Nodosilinea	s__
FUR classification
bin.1 d__Bacteria	p__Actinobacteriota	c__Acidimicrobiia	o__Acidimicrobiales	f__RAAP-2	g__RAAP-2	s__
bin.10 d__Bacteria	p__Verrucomicrobiota	c__Verrucomicrobiae	o__Chthoniobacterales	f__Terrimicrobiaceae	g__UBA967	s__
bin.11 d__Bacteria	p__Bacteroidota	c__Bacteroidia	o__Chitinophagales	f__Chitinophagaceae	g__Ferruginibacter	s__
bin.12 d__Bacteria	p__Actinobacteriota	c__Actinomycetia	o__Nanopelagicales	f__Nanopelagicaceae	g__	s__
bin.13 d__Bacteria	p__Actinobacteriota	c__Actinomycetia	o__Nanopelagicales	f__Nanopelagicaceae	g__AAA044-D11	s__
bin.2 d__Bacteria	p__Patescibacteria	c__Paceibacteria	o__UBA9983_A	f__UBA1006	g__CAIXMG01	s__
bin.3 d__Bacteria	p__Eisenbacteria	c__RBG-16-71-46	o__RBG-16-71-46	f__RBG-16-71-46	g__CADEFY01	s__
bin.4 d__Bacteria	p__Bacteroidota	c__Bacteroidia	o__Chitinophagales	f__Chitinophagaceae	g__Sediminibacterium	s__
bin.5 d__Bacteria	p__Proteobacteria	c__Gammaproteobacteria	o__Burkholderiales	f__Burkholderiaceae	g__Limnohabitans	s__
bin.6 d__Bacteria	p__Cyanobacteria	c__Cyanobacteriia	o__PCC-6307	f__Cyanobiaceae	g__BAIKAL-G1	s__
bin.7 d__Bacteria	p__Chloroflexota	c__Chloroflexia	o__Chloroflexales	f__Roseiflexaceae	g__UBA965	s__
bin.8 d__Bacteria	p__Proteobacteria	c__Gammaproteobacteria	o__Burkholderiales	f__Burkholderiaceae	g__Polynucleobacter	s__
bin.9 d__Bacteria	p__Actinobacteriota	c__Actinomycetia	o__Nanopelagicales	f__Nanopelagicaceae	g__Planktophila	s__
GDEclassification
bin.1 d__Bacteria	p__Proteobacteria	c__Alphaproteobacteria	o__Caulobacterales	f__Caulobacteraceae	g__Phenylobacterium	s__
bin.2 d__Bacteria	p__Proteobacteria	c__Alphaproteobacteria	o__Caulobacterales	f__Caulobacteraceae	g__	s__
bin.3 d__Bacteria	p__Proteobacteria	c__Alphaproteobacteria	o__Rhizobiales	f__Rhizobiaceae	g__	s__
bin.4 d__Bacteria	p__Verrucomicrobiota	c__Verrucomicrobiae	o__Chthoniobacterales	f__UBA6821	g__UBA6821	s__
